# Fear conditioning biases olfactory sensory neuron frequencies across generations

**DOI:** 10.1101/2023.02.23.529692

**Authors:** Clara W. Liff, Yasmine R. Ayman, Eliza C.B. Jaeger, Avery Cardeiro, Hudson S. Lee, Alexis Kim, Angélica V. Albarracín, Dianne-Lee K.D. Ferguson, Bianca J. Marlin

## Abstract

The main olfactory epithelium initiates the process of odor encoding. Recent studies have demonstrated intergenerationally inherited changes in the olfactory system in response to fear conditioning, resulting in increases in olfactory sensory neuron frequencies and altered responses to odors. We investigated changes in the cellular composition of the olfactory epithelium in response to an aversive stimulus. Here, we achieve volumetric cellular resolution to demonstrate that olfactory fear conditioning increases the number of odor-encoding neurons in mice that experience odor-shock conditioning (F0), *as well as their unconditioned offspring* (F1). We demonstrate that the increase in F0 is due, in part, to the biasing of the stem cell layer of the main olfactory epithelium. Detailed analysis of F1 behavior revealed subtle odor-specific differences between the offspring of unconditioned and conditioned parents, despite the absence of an active aversion to the conditioned odor. Thus, we reveal intergenerational regulation of olfactory epithelium composition in response to olfactory fear conditioning, providing insight into the heritability of acquired phenotypes.

**One-Sentence Summary:** Olfactory fear conditioning induces heritable changes to the mouse olfactory system and biases neurogenesis and behavior in both parent and offspring.
