## Supplementary File 1 for "Fear conditioning biases olfactory sensory neuron frequencies across generations"

### Sheet: Figure 1
Table S1.1) Statistical Source Data Related To Figure 1
Panel	Data Analyzed	Primary Analysis	n	Post-Hoc Analysis	Comparison	P value	Statistic
G	M71 OSN Counts	1-way ANOVA	61		Treatment	<0.0001	F (4, 56) = 32.67
				Tukey's mulriple comparisons test	Naïve n=12 vs. F0 Ace Unpaired n=11	0.5752
					Naïve n=12 vs. F0 Ace Paired n=12	<0.0001
					Naïve n=12 vs. F1 Ace Unpaired n=12	0.8405
					Naïve n=12 vs. F1 Ace Paired n=14	<0.0001
					F0 Ace Unpaired n=11 vs. F0 Ace Paired n=12	<0.0001
					F0 Ace Unpaired n=11 vs. F1 Ace Unpaired n=12	0.9889
					F0 Ace Unpaired n=11 vs. F1 Ace Paired n=14	<0.0001
					F0 Ace Paired n=12 vs. F1 Ace Unpaired n=12	<0.0001
					F0 Ace Paired n=12 vs. F1 Ace Paired n=14	>0.9999
					F1 Ace Unpaired n=12 vs. F1 Ace Paired n=14	<0.0001
I	MOR23 OSN Counts	1-way ANOVA	37		Treatment	<0.0001	F (4, 32) = 30.30
				Tukey's mulriple comparisons test	Home n=7 vs. F0 Lyral Unpaired n=9	0.9717
					Home n=7 vs. F0 Lyral Paired n=9	<0.0001
					Home n=7 vs. F1 Lyral Unpaired n=6	0.929
					Home n=7 vs. F1 Lyral Paired n=6	0.001
					F0 Lyral Unpaired n=9 vs. F0 Lyral Paired n=9	<0.0001
					F0 Lyral Unpaired n=9 vs. F1 Lyral Unpaired n=6	0.999
					F0 Lyral Unpaired n=9 vs. F1 Lyral Paired n=6	<0.0001
					F0 Lyral Paired n=9 vs. F1 Lyral Unpaired n=6	<0.0001
					F0 Lyral Paired n=9 vs. F1 Lyral Paired n=6	0.0709
					F1 Lyral Unpaired n=6 vs. F1 Lyral Paired n=6	0.0002

### Sheet: Figure 2
Table S1.2) Statistical Source Data Related To Figure 2
Panel	Data Analyzed	Primary Analysis	n	Post-Hoc Analysis	Comparison	P value	Statistic
D	M71 OSN Counts (Propanol-Conditioned)	Unpaired t-test	13		Prop Paired n=7 vs. Prop Unpaired n=6	0.3009	t=1.086, df=11
E	M71:MOR23 Ratio	1-way ANOVA	10		Treatment	0.0062	F (2, 7) = 11.45
				Tukey's mulriple comparisons test	Naïve n=2 vs. Unpaired n=4	0.5345
					Naïve n=2 vs. Paired n=4	0.0097
					Unpaired n=4 vs. Paired n=4	0.0163

### Sheet: Figure 3
Table S1.3) Statistical Source Data Related To Figure 3
Panel	Data Analyzed	Primary Analysis	n	Post-Hoc Analysis	Comparison	P value	Statistic
D	% EdU+ M71 OSNs	Kruskal-Wallis test	18		Treatment	<0.0001	KW statistic = 13.35
				Dunn's multiple comparisons test	Naïve n=6 vs. Unpaired n=6	0.4792
					Naïve n=6 vs. Paired n=6	0.0009
					Unpaired n=6 vs. Paired n=6	0.0799
E	% EdU+MOR23 OSNs	Kruskal-Wallis test	18		Treatment	0.0003	KW statistic = 11.58
				Dunn's multiple comparisons test	Naïve n=4 vs. Unpaired n=6	0.7372
					Naïve n=4 vs. Paired n=8	0.004
					Unpaired n=6 vs. Paired n=8	0.0725

### Sheet: Figure 4
Table S1.4) Statistical Source Data Related To Figure 4
Panel	Data Analyzed	Primary Analysis	n	Post-Hoc Analysis	Comparison	P value	Statistic
C	42/63d M71 OSN Counts	Unpaired t-tests	16		F0 Ace Unpaired 42d n=8 vs. F0 Ace Paired 42d n=8	0.0476	t=2.488, df=14
			10		F0 Ace Unpaired 63d n=4 vs. F0 Ace Paired 63d n=6	0.0024	t=4.375, df=8
E	42d Avoidance	Unpaired t-test	21		F0 Ace Unpaired 42d n=10 vs. F0 Ace Paired 42d n=11	0.2248	t=1.255, df=19
F	63d Avoidance	Unpaired t-test	14		F0 Ace Unpaired 63d n=6 vs. F0 Ace Paired 63d n=8	0.8987	t=0.1300, df=12

### Sheet: Figure 5
Table S1.5) Statistical Source Data Related To Figure 5
Panel	Data Analyzed	Primary Analysis	n	Post-Hoc Analysis	Comparison	P value	Statistic
C	Acetophenone Avoidance	1-way ANOVA	90		Treatment	<0.0001	F (4, 85) = 22.68
				Tukey's mulriple comparisons test	Naïve n=25 vs. F0 Unpaired n=10	0.9225
					Naïve n=25 vs. F0 Paired n=15	<0.0001
					Naïve n=25 vs. F1 Unpaired n = 22	0.9592
					Naïve n=25 vs. F1 Paired n = 18	0.9728
					F0 Unpaired n=10 vs. F0 Paired n=15	<0.0001
					F0 Unpaired n=10 vs. F1 Unpaired n = 22	0.6711
					F0 Unpaired n=10 vs. F1 Paired n = 18	0.7151
					F0 Paired n=15 vs. F1 Unpaired n = 22	<0.0001
					F0 Paired n=15 vs. F1 Paired n = 18	<0.0001
					F1 Unpaired n = 22 vs. F1 Paired n = 18	>0.9999
E	Acetophenone Distance Traveled	1-way ANOVA	90		Treatment	0.0041	F (4, 85) = 4.148
				Tukey's mulriple comparisons test	Naïve n=25 vs. F0 Unpaired n=10	0.9117
					Naïve n=25 vs. F0 Paired n=15	0.0032
					Naïve n=25 vs. F1 Unpaired n = 22	0.9924
					Naïve n=25 vs. F1 Paired n = 18	>0.9999
					F0 Unpaired n=10 vs. F0 Paired n=15	0.1939
					F0 Unpaired n=10 vs. F1 Unpaired n = 22	0.9864
					F0 Unpaired n=10 vs. F1 Paired n = 18	0.955
					F0 Paired n=15 vs. F1 Unpaired n = 22	0.0141
					F0 Paired n=15 vs. F1 Paired n = 18	0.0103
					F1 Unpaired n = 22 vs. F1 Paired n = 18	0.9989
F	Acetophenone Time Freezing	Kruskal-Wallis test	90		Treatment	0.0022	KW statistic = 16.72
				Dunn's multiple comparisons test	Naïve n=25 vs. F0 Unpaired n=10	0.1956
					Naïve n=25 vs. F0 Paired n=15	0.1621
					Naïve n=25 vs. F1 Unpaired n=22	>0.9999
					Naïve n=25 vs. F1 Paired n=18	>0.9999
					F0 Unpaired n=10 vs. F0 Paired n=15	>0.9999
					F0 Unpaired n=10 vs. F1 Unpaired n=22	0.0406
					F0 Unpaired n=10 vs. F1 Paired n=18	0.0824
					F0 Paired n=15 vs. F1 Unpaired n=22	0.0262
					F0 Paired n=15 vs. F1 Paired n=18	0.0637
					F1 Unpaired n=22 vs. F1 Paired n=18	>0.9999
G	Lyral Avoidance	1-way ANOVA	66		Treatment	<0.0001	F (4, 61) = 10.15
				Tukey's mulriple comparisons test	Naïve n=10 vs. F0 Unpaired n=17	0.998
					Naïve n=10 vs. F0 Paired n=20	0.0004
					Naïve n=10 vs. F1 Unpaired n=6	0.9967
					Naïve n=10 vs. F1 Paired n=13	>0.9999
					F0 Unpaired n=17 vs. F0 Paired n=20	<0.0001
					F0 Unpaired n=17 vs. F1 Unpaired n=6	0.9677
					F0 Unpaired n=17 vs. F1 Paired n=13	0.9947
					F0 Paired n=20 vs. F1 Unpaired n=6	0.0013
					F0 Paired n=20 vs. F1 Paired n=13	<0.0001
					F1 Unpaired n=6 vs. F1 Paired n=13	0.9976
I	Lyral Distance Traveled	1-way ANOVA	66		Treatment	<0.0001	F (4, 61) = 22.43
				Tukey's mulriple comparisons test	Naïve n=10 vs. F0 Unpaired n=17	0.995
					Naïve n=10 vs. F0 Paired n=20	0.9234
					Naïve n=10 vs. F1 Unpaired n=6	0.1308
					Naïve n=10 vs. F1 Paired n=13	<0.0001
					F0 Unpaired n=17 vs. F0 Paired n=20	0.9877
					F0 Unpaired n=17 vs. F1 Unpaired n=6	0.037
					F0 Unpaired n=17 vs. F1 Paired n=13	<0.0001
					F0 Paired n=20 vs. F1 Unpaired n=6	0.0121
					F0 Paired n=20 vs. F1 Paired n=13	<0.0001
					F1 Unpaired n=6 vs. F1 Paired n=13	0.0325
J	Lyral Time Freezing	Kruskal-Wallis test	66		Treatment	<0.0001	KW statistic = 31.85
				Dunn's multiple comparisons test	Naïve n=10 vs. F0 Unpaired n=17	0.0001
					Naïve n=10 vs. F0 Paired n=20	0.0005
					Naïve n=10 vs. F1 Unpaired n=6	>0.9999
					Naïve n=10 vs. F1 Paired n=13	>0.9999
					F0 Unpaired n=17 vs. F0 Paired n=20	>0.9999
					F0 Unpaired n=17 vs. F1 Unpaired n=6	0.6013
					F0 Unpaired n=17 vs. F1 Paired n=13	0.0012
					F0 Paired n=20 vs. F1 Unpaired n=6	>0.9999
					F0 Paired n=20 vs. F1 Paired n=13	0.0041
					F1 Unpaired n=6 vs. F1 Paired n=13	>0.9999
K	Propanol Avoidance	1-way ANOVA	82		Treatment	<0.0001	F (4, 77) = 57.13
				Tukey's mulriple comparisons test	Naïve n=25 vs. F0 Unpaired n=13	0.9611
					Naïve n=25 vs. F0 Paired n=18	<0.0001
					Naïve n=25 vs. F1 Unpaired n=13	0.4815
					Naïve n=25 vs. F1 Paired n=13	0.9969
					F0 Unpaired n=13 vs. F0 Paired n=18	<0.0001
					F0 Unpaired n=13 vs. F1 Unpaired n=13	0.9192
					F0 Unpaired n=13 vs. F1 Paired n=13	0.9984
					F0 Paired n=18 vs. F1 Unpaired n=13	<0.0001
					F0 Paired n=18 vs. F1 Paired n=13	<0.0001
					F1 Unpaired n=13 vs. F1 Paired n=13	0.7935
M	Propanol Distance Traveled	1-way ANOVA	82		Treatment	<0.0001	F (4, 77) = 13.99
				Tukey's mulriple comparisons test	Naïve n=25 vs. F0 Unpaired n=13	0.0304
					Naïve n=25 vs. F0 Paired n=18	<0.0001
					Naïve n=25 vs. F1 Unpaired n=13	0.5149
					Naïve n=25 vs. F1 Paired n=13	0.0839
					F0 Unpaired n=13 vs. F0 Paired n=18	0.1923
					F0 Unpaired n=13 vs. F1 Unpaired n=13	0.0014
					F0 Unpaired n=13 vs. F1 Paired n=13	0.9967
					F0 Paired n=18 vs. F1 Unpaired n=13	<0.0001
					F0 Paired n=18 vs. F1 Paired n=13	0.0855
					F1 Unpaired n=13 vs. F1 Paired n=13	0.0045
N	Propanol Time Freezing	Kruskal-Wallis test	82		Treatment	<0.0001	KW statistic = 34.63
				Dunn's multiple comparisons test	Naïve n=25 vs. F0 Unpaired n=13	0.0074
					Naïve n=25 vs. F0 Paired n=18	<0.0001
					Naïve n=25 vs. F1 Unpaired n=13	>0.9999
					Naïve n=25 vs. F1 Paired n=13	0.8523
					F0 Unpaired n=13 vs. F0 Paired n=18	>0.9999
					F0 Unpaired n=13 vs. F1 Unpaired n=13	0.2429
					F0 Unpaired n=13 vs. F1 Paired n=13	>0.9999
					F0 Paired n=18 vs. F1 Unpaired n=13	0.0011
					F0 Paired n=18 vs. F1 Paired n=13	0.028
					F1 Unpaired n=13 vs. F1 Paired n=13	>0.9999

### Sheet: Figure 6
Table S1.6) Statistical Source Data Related To Figure 6
Panel	Data Analyzed	Primary Analysis	n	Post-Hoc Analysis	Syllable	Comparison	P value	KW Statistic
D	Whole Arena Syllable Frequencies	Kruskal-Wallis test	99		0	Between all groups	0.000125	42.556
					1		0.000125	46.4562
					2		0.000125	44.9698
					3		0.000125	60.7032
					4		0.000125	29.1954
					5		0.000125	31.4373
					6		0.00652174	11.927
					7		0.000125	61.5848
					8		0.7608	1.18611
					9		0.000125	62.6072
					10		0.000125	27.6633
					11		0.000125	23.9408
					12		0.000125	32.143
					13		0.000125	67.8743
					14		0.000125	32.2405
					15		0.000125	53.9863
					16		0.000125	30.5837
					17		0.000125	39.3744
					18		0.000125	49.4625
					19		0.000125	25.4935
					20		0.000125	74.3787
					21		0.706146	1.55963
					22		0.000238095	21.9055
					23		0.000125	22.0554
					24		0.00181818	15.3809
			69	Dunn's multiple comparisons test	0	F1 unpaired n=35 vs. F1 paired n=34	0.4602
					1		0.34716
					2		0.07176
					3		0.00696
					4		0.58692
					5		0.0054
					6		0.7913
					7		0.36744
					8		0.9235
					9		0.5087
					10		0.8264
					11		0.02505
					12		0.0805
					13		0.8281
					14		0.7864
					15		0.89352
					16		0.25056
					17		0.07272
					18		0.2705
					19		0.1026
					20		0.1218
					21		0.777
					22		0.0184
					23		0.2496
					24		0.26412
F	Conditioned Odor Chamber Syllable Frequencies	Kruskal-Wallis test	99		0	Between all groups	0.000108	107.044
					1		0.000108	119.348
					2		0.000108	92.0001
					3		0.000108	175.901
					4		0.000108	112.741
					5		0.000108	79.6223
					6		0.000108	71.8729
					7		0.000108	183.977
					8		0.000108	61.5288
					9		0.000108	189.331
					10		0.000108	87.4332
					11		0.000108	51.0048
					12		0.000108	68.2426
					13		0.000108	204.863
					14		0.000108	87.3004
					15		0.000108	114.498
					16		0.000108	61.0915
					17		0.000108	90.3647
					18		0.000108	105.5
					19		0.000108	39.0862
					20		0.000108	220.683
					21		0.000108	50.2656
					22		0.000207692	40.0105
					23		0.000108	70.8425
					24		0.000108	44.4688
					25		0.0004	34.3627
					26		0.000108	92.7357
			69	Dunn's multiple comparisons test	0	F1 unpaired n=35 vs. F1 paired n=34	0.88517
					1		0.259685
					2		0.273967
					3		0.073828
					4		0.952837
					5		0.0406
					6		0.951029
					7		0.424366
					8		0.9639
					9		0.132314
					10		0.793061
					11		0.079689
					12		0.055688
					13		0.126442
					14		0.903048
					15		0.8261
					16		0.244039
					17		0.046695
					18		0.358676
					19		0.479791
					20		0.952735
					21		0.514653
					22		0.717558
					23		0.168991
					24		0.184374
					25		0.850404
					26		0.32484
G	Acetophenone Whole Arena Syllable Frequencies	Kruskal-Wallis test	43		0	Between all ace groups	0.000178571	22.4691
					1		0.000333333	18.2327
					2		0.000178571	20.2944
					3		0.000178571	23.4049
					4		0.000178571	22.1408
					5		0.000178571	17.4618
					6		0.5075	2.36813
					7		0.000178571	25.6086
					8		0.262857	4.52532
					9		0.000178571	25.6277
					10		0.000178571	22.1526
					11		0.213947	5.12249
					12		0.186528	5.50388
					13		0.000178571	27.5144
					14		0.000625	17.388
					15		0.000178571	25.5486
					16		0.000178571	21.8215
					17		0.000178571	20.4966
					18		0.000178571	23.3697
					19		0.443854	2.89768
					20		0.000178571	32.7889
					21		0.251875	4.66238
					22		0.371705	3.54222
					23		0.000735294	16.1601
					24		0.414674	3.16655
			31	Dunn's multiple comparisons test	0	F1 ace unpaired n=18 vs. F1 ace paired n=13	0.11664
					1		0.6007
					2		0.3006
					3		0.24564
					4		0.2888
					5		0.05445
					6		0.66585
					7		0.59412
					8		0.2907
					9		0.6359
					10		0.3581
					11		0.4556
					12		0.7502
					13		0.7675
					14		0.20904
					15		0.7972
					16		0.38508
					17		0.51276
					18		0.3927
					19		0.75888
					20		0.56772
					21		0.3536
					22		0.3684
					23		0.62268
					24		0.3984
H	Lyral Whole Arena Syllable Frequencies	Kruskal-Wallis test	31		0	Between all lyral groups	0.0219737	9.59625
					1		0.000227273	19.4662
					2		0.000227273	21.2145
					3		0.000227273	21.2743
					4		0.38125	3.21385
					5		0.00232143	13.5399
					6		0.13775	5.9199
					7		0.000227273	24.4017
					8		0.6129	1.88692
					9		0.000227273	21.4102
					10		0.139048	5.81036
					11		0.0179412	10.1875
					12		0.000227273	16.6628
					13		0.000227273	24.1093
					14		0.00134615	14.5204
					15		0.000227273	17.6529
					16		0.000227273	17.2402
					17		0.00875	11.2342
					18		0.000227273	16.5955
					19		0.000625	14.8293
					20		0.000227273	25.0486
					21		0.162386	5.48466
					22		0.0183333	10.0127
					23		0.22837	4.56399
					24		0.00283333	13.1753
			19	Dunn's multiple comparisons test	0	F1 lyral unpaired n=6 vs. F1 lyral paired n=13	0.83928
					1		0.0546
					2		0.0016
					3		0.02724
					4		0.5048
					5		0.003
					6		0.42795
					7		0.00252
					8		0.714
					9		0.9826
					10		0.2336
					11		0.0615
					12		0.4967
					13		0.8935
					14		0.0572
					15		0.0208
					16		0.14844
					17		0.35028
					18		0.13008
					19		0.27684
					20		0.00015
					21		0.2166
					22		0.1302
					23		0.42324
					24		0.12996
I	Propanol Whole Arena Syllable Frequencies	Kruskal-Wallis test	25		0	Between all propanol groups	0.00181818	13.4261
					1		0.00181818	12.7004
					2		0.00229167	12.1421
					3		0.00181818	13.3517
					4		0.001	14.4615
					5		0.378437	3.29762
					6		0.0025	12.4109
					7		0.001	14.4762
					8		0.165109	5.23915
					9		0.00142857	13.9646
					10		0.103095	6.26462
					11		0.0151471	9.48456
					12		0.00142857	13.5955
					13		0.001	15.6742
					14		0.00181818	13.7123
					15		0.001	15.3448
					16		0.124091	5.88895
					17		0.008125	10.4125
					18		0.00766667	10.6369
					19		0.0156944	9.43601
					20		0.001	17.8804
					21		0.9481	0.393846
					22		0.00428571	11.4112
					23		0.0530263	7.52437
					24		0.07925	6.8093
			19	Dunn's multiple comparisons test	0	F1 propanol unpaired n=11 vs. F1 propanol paired n=8	0.5508
					1		0.5598
					2		0.1304
					3		0.6272
					4		0.0696
					5		0.894
					6		0.0206
					7		0.15816
					8		0.1374
					9		0.3959
					10		0.1869
					11		0.40032
					12		0.04068
					13		0.38952
					14		0.0072
					15		0.03204
					16		0.0978
					17		0.10908
					18		0.8878
					19		0.3827
					20		0.0148
					21		0.8648
					22		0.1068
					23		0.26568
					24		0.23976
